# The birth-and-death evolution of cytochrome P450 genes in bees

**DOI:** 10.1101/2021.09.07.459278

**Authors:** Kathy Darragh, David R. Nelson, Santiago R. Ramírez

**Affiliations:** Department of Evolution and Ecology, University of California, Davis, CA, 95616; Department of Molecular Sciences, University of Tennessee, Memphis, TN, 38163

**Keywords:** cytochrome P450, birth-and-death evolution, gene family evolution, orchid bees

## Abstract

The birth-and-death model of multigene family evolution describes how families can expand by duplication and contract by gene deletion and formation of pseudogenes. The phylogenetic stability of a gene is thought to be related to the degree of functional importance. However, it is unclear how much evolution of a gene in a gene family is driven by adaptive versus neutral processes. The cytochrome P450s are one of the most diverse and well-studied multigene families, involved in both physiological and xenobiotic functions. Bees have a high toxin exposure due to their diet of nectar and pollen, as well as the resin-collecting behavior exhibited by some bees. Here, we describe the P450s of the orchid bee *Euglossa dilemma*. Orchid bees are a neotropical clade in which males form perfume bouquets used in courtship displays by collecting a diverse set of volatile compounds, resulting in high chemical compound exposure. We conducted phylogenetic and selection analyses across ten bee species encompassing three bee families. We do not find a relationship between the ecology of a bee species and its P450 repertoire. Our analyses reveal that P450 clades can be classified into stable and unstable clades, and that genes involved in xenobiotic metabolism are more likely to belong to unstable clades. Furthermore, we find that unstable clades are under more dynamic evolutionary pressures, with signals of adaptive evolution detected, suggesting that both gene duplication and positive selection driving sequence divergence have played a role in the diversification of bee P450s. Our works highlights the complexity of multigene family evolution which does not always follow generalized predictions.

**Significance statement:** Gene family evolution is characterized by deletion and duplication, but it is unclear if this is driven by adaptive or neutral evolutionary processes. To investigate the dynamics of gene family evolution we analyze the P450s of ten bee species, a well-studied gene family involved in both physiological and detoxification roles. We find that genes involved in detoxification are more likely to belong to unstable clades, exhibit dynamic evolutionary pressures, and show signals of adaptive evolution. However, we do not find evidence for a relationship between resin collection or sociality, and the P450 repertoire of a bee species. Our findings highlight the complexity of multigene family evolution which does not always follow generalized predictions.
