## Supplementary data 1 for "The birth-and-death evolution of cytochrome P450 genes in bees"

name	nuc	prot	species	CYP	Family
XM_015573002.1_1	XM_015573002.1	XP_015428488.1	Dufourea novaeangliae	CYP4G11	CYP4
XM_015573813.1_1	XM_015573813.1	XP_015429299.1	Dufourea novaeangliae	CYP369A1	CYP2
XM_015575980.1_1	XM_015575980.1	XP_015431466.1	Dufourea novaeangliae	CYP6BD1	CYP3
XM_015576333.1_1	XM_015576333.1	XP_015431819.1	Dufourea novaeangliae	CYP6BE1	CYP3
XM_015576418.1_1	XM_015576418.1	XP_015431904.1	Dufourea novaeangliae	CYP4AV1	CYP4
XM_015576824.1_1	XM_015576824.1	XP_015432310.1	Dufourea novaeangliae	CYP306A1	CYP2
XM_015576853.1_1	XM_015576853.1	XP_015432339.1	Dufourea novaeangliae	CYP18A1	CYP2
XM_015578228.1_1	XM_015578228.1	XP_015433714.1	Dufourea novaeangliae	CYP302A1	Mito
XM_015578920.1_1	XM_015578920.1	XP_015434406.1	Dufourea novaeangliae	CYP4AA1	CYP4
XM_015579213.1_1	XM_015579213.1	XP_015434699.1	Dufourea novaeangliae	CYP4G202	CYP4
XM_015579271.1_1	XM_015579271.1	XP_015434757.1	Dufourea novaeangliae	CYP6AS91	CYP3
XM_015579272.1_1	XM_015579272.1	XP_015434758.1	Dufourea novaeangliae	CYP6AS92	CYP3
XM_015579278.1_1	XM_015579278.1	XP_015434764.1	Dufourea novaeangliae	CYP6AS93	CYP3
XM_015579287.1_1	XM_015579287.1	XP_015434773.1	Dufourea novaeangliae	CYP6AS99	CYP3
XM_015579288.1_1	XM_015579288.1	XP_015434774.1	Dufourea novaeangliae	CYP6AS98	CYP3
XM_015579289.1_1	XM_015579289.1	XP_015434775.1	Dufourea novaeangliae	CYP6AS94	CYP3
XM_015579291.1_1	XM_015579291.1	XP_015434777.1	Dufourea novaeangliae	CYP6AS95	CYP3
XM_015579292.1_1	XM_015579292.1	XP_015434778.1	Dufourea novaeangliae	CYP6AS100	CYP3
XM_015579474.1_1	XM_015579474.1	XP_015434960.1	Dufourea novaeangliae	CYP336A29	CYP3
XM_015579499.1_1	XM_015579499.1	XP_015434985.1	Dufourea novaeangliae	CYP336A30	CYP3
XM_015579502.1_1	XM_015579502.1	XP_015434988.1	Dufourea novaeangliae	CYP336A31	CYP3
XM_015579504.1_1	XM_015579504.1	XP_015434990.1	Dufourea novaeangliae	CYP336A32	CYP3
XM_015580286.1_1	XM_015580286.1	XP_015435772.1	Dufourea novaeangliae	CYP315A1	Mito
XM_015580708.1_1	XM_015580708.1	XP_015436194.1	Dufourea novaeangliae	CYP303A1	CYP2
XM_015581139.1_1	XM_015581139.1	XP_015436625.1	Dufourea novaeangliae	CYP4AB3	CYP4
XM_015581494.1_1	XM_015581494.1	XP_015436980.1	Dufourea novaeangliae	CYP6AQ47	CYP3
XM_015581495.1_1	XM_015581495.1	XP_015436981.1	Dufourea novaeangliae	CYP6AQ48	CYP3
XM_015581496.1_1	XM_015581496.1	XP_015436982.1	Dufourea novaeangliae	CYP6AQ49	CYP3
XM_015581499.1_1	XM_015581499.1	XP_015436985.1	Dufourea novaeangliae	CYP6AQ50	CYP3
XM_015581576.1_1	XM_015581576.1	XP_015437062.1	Dufourea novaeangliae	CYP6BC1	CYP3
XM_015581661.1_1	XM_015581661.1	XP_015437147.1	Dufourea novaeangliae	CYP301A1	Mito
XM_015581693.1_1	XM_015581693.1	XP_015437179.1	Dufourea novaeangliae	CYP301B1	Mito
XM_015582014.1_1	XM_015582014.1	XP_015437500.1	Dufourea novaeangliae	CYP305D1	CYP2
XM_015582552.1_1	XM_015582552.1	XP_015438038.1	Dufourea novaeangliae	CYP15A1	CYP2
XM_015582636.1_1	XM_015582636.1	XP_015438122.1	Dufourea novaeangliae	CYP6AS97	CYP3
XM_015582637.1_1	XM_015582637.1	XP_015438123.1	Dufourea novaeangliae	CYP6AS96	CYP3
XM_015583432.1A_1	XM_015583432.1A	XP_015438918.1A	Dufourea novaeangliae	CYP9R61	CYP3
XM_015583432.1B_1	XM_015583432.1B	XP_015438918.1B	Dufourea novaeangliae	CYP9S1	CYP3
XM_015583433.1_1	XM_015583433.1	XP_015438919.1	Dufourea novaeangliae	CYP9DL1	CYP3
XM_015583434.1_1	XM_015583434.1	XP_015438920.1	Dufourea novaeangliae	CYP9DL2	CYP3
XM_015583435.1_1	XM_015583435.1	XP_015438921.1	Dufourea novaeangliae	CYP9DL3	CYP3
XM_015583532.1_1	XM_015583532.1	XP_015439018.1	Dufourea novaeangliae	CYP9R1	CYP3
XM_015583533.1_1	XM_015583533.1	XP_015439019.1	Dufourea novaeangliae	CYP9DL4	CYP3
XM_015583625.1_1	XM_015583625.1	XP_015439111.1	Dufourea novaeangliae	CYP307B1	CYP2
XM_015584051.1_1	XM_015584051.1	XP_015439537.1	Dufourea novaeangliae	CYP334A1	Mito
XM_017897903.1_1	XM_017897903.1	XP_017753392.1	Eufriesea mexicana	CYP6BE1	CYP3
XM_017899826.1_1	XM_017899826.1	XP_017755315.1	Eufriesea mexicana	CYP314A1	Mito
XM_017899855.1_1	XM_017899855.1	XP_017755344.1	Eufriesea mexicana	CYP4G202	CYP4
XM_017899931.1_1	XM_017899931.1	XP_017755420.1	Eufriesea mexicana	CYP315A1	Mito
XM_017902193.1_1	XM_017902193.1	XP_017757682.1	Eufriesea mexicana	CYP302A1	Mito
XM_017902249.1_1	XM_017902249.1	XP_017757738.1	Eufriesea mexicana	CYP6AS87	CYP3
XM_017902251.1_1	XM_017902251.1	XP_017757740.1	Eufriesea mexicana	CYP6AS86	CYP3
XM_017902266.1_1	XM_017902266.1	XP_017757755.1	Eufriesea mexicana	CYP6AS155	CYP3
XM_017902268.1_1	XM_017902268.1	XP_017757757.1	Eufriesea mexicana	CYP6AS88	CYP3
XM_017902270.1_1	XM_017902270.1	XP_017757759.1	Eufriesea mexicana	CYP6AS158	CYP3
XM_017902271.1_1	XM_017902271.1	XP_017757760.1	Eufriesea mexicana	CYP6AS156	CYP3
XM_017902273.1_1	XM_017902273.1	XP_017757762.1	Eufriesea mexicana	CYP6AS157	CYP3
XM_017902275.1_1	XM_017902275.1	XP_017757764.1	Eufriesea mexicana	CYP6AS159	CYP3
XM_017902291.1_1	XM_017902291.1	XP_017757780.1	Eufriesea mexicana	CYP6AS89	CYP3
XM_017902292.1_1	XM_017902292.1	XP_017757781.1	Eufriesea mexicana	CYP6AS90	CYP3
XM_017902310.1_1	XM_017902310.1	XP_017757799.1	Eufriesea mexicana	CYP6AS7	CYP3
XM_017902351.1_1	XM_017902351.1	XP_017757840.1	Eufriesea mexicana	CYP9P1	CYP3
XM_017902352.1_1	XM_017902352.1	XP_017757841.1	Eufriesea mexicana	CYP9P25	CYP3
XM_017902537.1_1	XM_017902537.1	XP_017758026.1	Eufriesea mexicana	CYP6AS152	CYP3
XM_017902538.1_1	XM_017902538.1	XP_017758027.1	Eufriesea mexicana	CYP6AS153	CYP3
XM_017902539.1_1	XM_017902539.1	XP_017758028.1	Eufriesea mexicana	CYP6AS19	CYP3
XM_017902542.1_1	XM_017902542.1	XP_017758031.1	Eufriesea mexicana	CYP6AS154	CYP3
XM_017903148.1A_1	XM_017903148.1A	XP_017758637.1A	Eufriesea mexicana	CYP9R56	CYP3
XM_017903148.1B_1	XM_017903148.1B	XP_017758637.1B	Eufriesea mexicana	CYP9R57	CYP3
XM_017903150.1_1	XM_017903150.1	XP_017758639.1	Eufriesea mexicana	CYP9Q7	CYP3
XM_017903151.1_1	XM_017903151.1	XP_017758640.1	Eufriesea mexicana	CYP9Q8	CYP3
XM_017903459.1_1	XM_017903459.1	XP_017758948.1	Eufriesea mexicana	CYP4AB3	CYP4
XM_017904124.1_1	XM_017904124.1	XP_017759613.1	Eufriesea mexicana	CYP6BC1	CYP3
XM_017904136.1_1	XM_017904136.1	XP_017759625.1	Eufriesea mexicana	CYP6AQ46	CYP3
XM_017905057.1_1	XM_017905057.1	XP_017760546.1	Eufriesea mexicana	CYP307B1	CYP2
XM_017905728.1_1	XM_017905728.1	XP_017761217.1	Eufriesea mexicana	CYP4AV1	CYP4
XM_017907151.1_1	XM_017907151.1	XP_017762640.1	Eufriesea mexicana	CYP334A1	Mito
XM_017907325.1_1	XM_017907325.1	XP_017762814.1	Eufriesea mexicana	CYP305D1	CYP2
XM_017907326.1_1	XM_017907326.1	XP_017762815.1	Eufriesea mexicana	CYP15A1	CYP2
XM_017907816.1_1	XM_017907816.1	XP_017763305.1	Eufriesea mexicana	CYP4G11	CYP4
XM_017908249.1_1	XM_017908249.1	XP_017763738.1	Eufriesea mexicana	CYP4AA1	CYP4
XM_017909139.1_1	XM_017909139.1	XP_017764628.1	Eufriesea mexicana	CYP306A1	CYP2
XM_017909146.1_1	XM_017909146.1	XP_017764635.1	Eufriesea mexicana	CYP18A1	CYP2
XM_017910097.1_1	XM_017910097.1	XP_017765586.1	Eufriesea mexicana	CYP9AS	CYP3
XM_017910131.1_1	XM_017910131.1	XP_017765620.1	Eufriesea mexicana	CYP9R1	CYP3
XM_017910205.1_1	XM_017910205.1	XP_017765694.1	Eufriesea mexicana	CYP336A26	CYP3
XM_017910206.1_1	XM_017910206.1	XP_017765695.1	Eufriesea mexicana	CYP336A27	CYP3
XM_017910611.1_1	XM_017910611.1	XP_017766100.1	Eufriesea mexicana	CYP301A1	Mito
XM_017910661.1_1	XM_017910661.1	XP_017766150.1	Eufriesea mexicana	CYP301B1	Mito
XM_017911594.1_1	XM_017911594.1	XP_017767083.1	Eufriesea mexicana	CYP6BD1	CYP3
XM_017932290.1_1	XM_017932290.1	XP_017787779.1	Habropoda laboriosa	CYP4AA1	CYP4
XM_017932498.1_1	XM_017932498.1	XP_017787987.1	Habropoda laboriosa	CYP307B1	CYP2
XM_017932589.1_1	XM_017932589.1	XP_017788078.1	Habropoda laboriosa	CYP315A1	Mito
XM_017932839.1_1	XM_017932839.1	XP_017788328.1	Habropoda laboriosa	CYP6BD1	CYP3
XM_017933271.1_1	XM_017933271.1	XP_017788760.1	Habropoda laboriosa	CYP306A1	CYP2
XM_017933313.1_1	XM_017933313.1	XP_017788802.1	Habropoda laboriosa	CYP18A1	CYP2
XM_017933582.1_1	XM_017933582.1	XP_017789071.1	Habropoda laboriosa	CYP301A1	Mito
XM_017933583.1_1	XM_017933583.1	XP_017789072.1	Habropoda laboriosa	CYP301B1	Mito
XM_017933703.1_1	XM_017933703.1	XP_017789192.1	Habropoda laboriosa	CYP9DN1	CYP3
XM_017934489.1_1	XM_017934489.1	XP_017789978.1	Habropoda laboriosa	CYP4G202	CYP4
XM_017934812.1_1	XM_017934812.1	XP_017790301.1	Habropoda laboriosa	CYP4AB3	CYP4
XM_017935064.1_1	XM_017935064.1	XP_017790553.1	Habropoda laboriosa	CYP336A28	CYP3
XM_017935812.1_1	XM_017935812.1	XP_017791301.1	Habropoda laboriosa	CYP6AS102	CYP3
XM_017935936.1_1	XM_017935936.1	XP_017791425.1	Habropoda laboriosa	CYP6AQ51	CYP3
XM_017936289.1_1	XM_017936289.1	XP_017791778.1	Habropoda laboriosa	CYP6BC1	CYP3
XM_017936413.1_1	XM_017936413.1	XP_017791902.1	Habropoda laboriosa	CYP6AS	CYP3
XM_017936554.1_1	XM_017936554.1	XP_017792043.1	Habropoda laboriosa	CYP305D1	CYP2
XM_017936580.1_1	XM_017936580.1	XP_017792069.1	Habropoda laboriosa	CYP15A1	CYP2
XM_017936670.1_1	XM_017936670.1	XP_017792159.1	Habropoda laboriosa	CYP314A1	Mito
XM_017937834.1_1	XM_017937834.1	XP_017793323.1	Habropoda laboriosa	CYP369A1	CYP2
XM_017938109.1_1	XM_017938109.1	XP_017793598.1	Habropoda laboriosa	CYP6AS101	CYP3
XM_017938115.1_1	XM_017938115.1	XP_017793604.1	Habropoda laboriosa	CYP4AV1	CYP4
XM_017938712.1_1	XM_017938712.1	XP_017794201.1	Habropoda laboriosa	CYP303A1	CYP2
XM_017939128.1_1	XM_017939128.1	XP_017794617.1	Habropoda laboriosa	CYP9S1	CYP3
XM_017939241.1_1	XM_017939241.1	XP_017794730.1	Habropoda laboriosa	CYP9Q9	CYP3
XM_017939242.1_1	XM_017939242.1	XP_017794731.1	Habropoda laboriosa	CYP9R60	CYP3
XM_017939248.1_1	XM_017939248.1	XP_017794737.1	Habropoda laboriosa	CYP9R1	CYP3
XM_017939573.1_1	XM_017939573.1	XP_017795062.1	Habropoda laboriosa	CYP302A1	Mito
XM_017939909.1_1	XM_017939909.1	XP_017795398.1	Habropoda laboriosa	CYP6AS103	CYP3
XM_017939910.1_1	XM_017939910.1	XP_017795399.1	Habropoda laboriosa	CYP6AS104	CYP3
XM_017940213.1_1	XM_017940213.1	XP_017795702.1	Habropoda laboriosa	CYP6BE1	CYP3
XM_017940711.1_1	XM_017940711.1	XP_017796200.1	Habropoda laboriosa	CYP6AS105	CYP3
XM_017941244.1_1	XM_017941244.1	XP_017796733.1	Habropoda laboriosa	CYP6AS	CYP3
XM_017941347.1_1	XM_017941347.1	XP_017796836.1	Habropoda laboriosa	CYP6AS107	CYP3
XM_017941349.1_1	XM_017941349.1	XP_017796838.1	Habropoda laboriosa	CYP6AS106	CYP3
XM_017942598.1_1	XM_017942598.1	XP_017798087.1	Habropoda laboriosa	CYP6AS	CYP3
XM_017942944.1_1	XM_017942944.1	XP_017798433.1	Habropoda laboriosa	CYP4G11	CYP4
XM_017944062.1_1	XM_017944062.1	XP_017799551.1	Habropoda laboriosa	CYP334A1	Mito
XM_003393328.3_1	XM_003393328.3	XP_003393376.1	Bombus terrestris	CYP9Q5	CYP3
XM_003393329.3_1	XM_003393329.3	XP_003393377.1	Bombus terrestris	CYP9Q4	CYP3
XM_003393331.3_1	XM_003393331.3	XP_003393379.1	Bombus terrestris	CYP9R1	CYP3
XM_003393340.3_1	XM_003393340.3	XP_003393388.3	Bombus terrestris	CYP9P2	CYP3
XM_003393800.2_1	XM_003393800.2	XP_003393848.1	Bombus terrestris	CYP6AQ33	CYP3
XM_003393817.3_1	XM_003393817.3	XP_003393865.1	Bombus terrestris	CYP336A23	CYP3
XM_003393818.3_1	XM_003393818.3	XP_003393866.1	Bombus terrestris	CYP336A25	CYP3
XM_003393819.3_1	XM_003393819.3	XP_003393867.1	Bombus terrestris	CYP336A24	CYP3
XM_003394564.3_1	XM_003394564.3	XP_003394612.1	Bombus terrestris	CYP315A1	Mito
XM_003395830.3_1	XM_003395830.3	XP_003395878.1	Bombus terrestris	CYP6AS19	CYP3
XM_003396039.3_1	XM_003396039.3	XP_003396087.1	Bombus terrestris	CYP301A1	Mito
XM_003396620.3_1	XM_003396620.3	XP_003396668.1	Bombus terrestris	CYP305D1	CYP2
XM_003396659.3_1	XM_003396659.3	XP_003396707.1	Bombus terrestris	CYP15A1	CYP2
XM_003396873.3_1	XM_003396873.3	XP_003396921.1	Bombus terrestris	CYP4AA1	CYP4
XM_003396954.3_1	XM_003396954.3	XP_003397002.1	Bombus terrestris	CYP303A1	CYP2
XM_003397301.3_1	XM_003397301.3	XP_003397349.1	Bombus terrestris	CYP369A1	CYP2
XM_003397740.3_1	XM_003397740.3	XP_003397788.2	Bombus terrestris	CYP334A1	Mito
XM_003398598.3_1	XM_003398598.3	XP_003398646.1	Bombus terrestris	CYP6BE1	CYP3
XM_003398916.3_1	XM_003398916.3	XP_003398964.1	Bombus terrestris	CYP4AB3	CYP4
XM_003399563.3_1	XM_003399563.3	XP_003399611.1	Bombus terrestris	CYP4G11	CYP4
XM_003399648.3_1	XM_003399648.3	XP_003399696.2	Bombus terrestris	CYP6AQ28	CYP3
XM_003400071.3_1	XM_003400071.3	XP_003400119.1	Bombus terrestris	CYP6AS7	CYP3
XM_003400078.3_1	XM_003400078.3	XP_003400126.1	Bombus terrestris	CYP6AS76	CYP3
XM_003400081.3A_1	XM_003400081.3A	XP_003400129.2A	Bombus terrestris	CYP6AS74	CYP3
XM_003400081.3B_1	XM_003400081.3B	XP_003400129.2B	Bombus terrestris	CYP6AS75	CYP3
XM_003400083.2_1	XM_003400083.2	XP_003400131.1	Bombus terrestris	CYP6AS13	CYP3
XM_003400126.3_1	XM_003400126.3	XP_003400174.1	Bombus terrestris	CYP18A1	CYP2
XM_003400268.3_1	XM_003400268.3	XP_003400316.2	Bombus terrestris	CYP306A1	CYP2
XM_003400613.3_1	XM_003400613.3	XP_003400661.1	Bombus terrestris	CYP307B1	CYP2
XM_003401923.3_1	XM_003401923.3	XP_003401971.1	Bombus terrestris	CYP4AV1	CYP4
XM_003403348.2_1	XM_003403348.2	XP_003403396.2	Bombus terrestris	CYP9Q6	CYP3
XM_012308720.2_1	XM_012308720.2	XP_012164110.1	Bombus terrestris	CYP314A1	Mito
XM_012309380.2_1	XM_012309380.2	XP_012164770.1	Bombus terrestris	CYP301B1	Mito
XM_012313557.2_1	XM_012313557.2	XP_012168947.1	Bombus terrestris	CYP6BC1	CYP3
XM_012314831.2_1	XM_012314831.2	XP_012170221.2	Bombus terrestris	CYP6AQ31	CYP3
XM_012314835.1_1	XM_012314835.1	XP_012170225.1	Bombus terrestris	CYP6AQ29	CYP3
XM_012314843.2_1	XM_012314843.2	XP_012170233.1	Bombus terrestris	CYP6AQ26	CYP3
XM_012315465.2_1	XM_012315465.2	XP_012170855.1	Bombus terrestris	CYP6AS77	CYP3
XM_012315467.2_1	XM_012315467.2	XP_012170857.1	Bombus terrestris	CYP6AS72	CYP3
XM_012315469.2_1	XM_012315469.2	XP_012170859.1	Bombus terrestris	CYP6AS73	CYP3
XM_012315471.2_1	XM_012315471.2	XP_012170861.1	Bombus terrestris	CYP6AS10	CYP3
XM_012320693.2_1	XM_012320693.2	XP_012176083.1	Bombus terrestris	CYP6BD1	CYP3
XM_020862658.1_1	XM_020862658.1	XP_020718317.1	Bombus terrestris	CYP302A1	Mito
XM_020862886.1_1	XM_020862886.1	XP_020718545.1	Bombus terrestris	CYP9P1	CYP3
XM_020865892.1_1	XM_020865892.1	XP_020721551.1	Bombus terrestris	CYP6AQ27	CYP3
XM_020866304.1A_1	XM_020866304.1A	XP_020721963.1A	Bombus terrestris	CYP6AS5	CYP3
XM_020866304.1B_1	XM_020866304.1B	XP_020721963.1B	Bombus terrestris	CYP6AS12	CYP3
XM_020868191.1_1	XM_020868191.1	XP_020723850.1	Bombus terrestris	CYP9S1	CYP3
XM_020868284.1_1	XM_020868284.1	XP_020723943.1	Bombus terrestris	CYP336A22	CYP3
XM_012282637.1_1	XM_012282637.1	XP_012138027.1	Megachile rotundata	CYP15A1	CYP2
XM_012287267.1_1	XM_012287267.1	XP_012142657.1	Megachile rotundata	CYP18A1	CYP2
XM_012297682.1_1	XM_012297682.1	XP_012153072.1	Megachile rotundata	CYP303A1	CYP2
XM_003702127.2_1	XM_003702127.2	XP_003702175.1	Megachile rotundata	CYP305D1	CYP2
XM_012283976.1_1	XM_012283976.1	XP_012139366.1	Megachile rotundata	CYP307B1	CYP2
XM_012283077.1_1	XM_012283077.1	XP_012138467.1	Megachile rotundata	CYP343A1	CYP2
XM_003703585.2_1	XM_003703585.2	XP_003703633.1	Megachile rotundata	CYP369A1	CYP2
XM_012280688.1_1	XM_012280688.1	XP_012136078.1	Megachile rotundata	CYP6AQ52	CYP3
XM_012280689.1_1	XM_012280689.1	XP_012136079.1	Megachile rotundata	CYP6AQ53	CYP3
XM_003701262.2_1	XM_003701262.2	XP_003701310.1	Megachile rotundata	CYP6AQ54	CYP3
XM_012290677.1_1	XM_012290677.1	XP_012146067.1	Megachile rotundata	CYP6AS108	CYP3
XM_012295147.1_1	XM_012295147.1	XP_012150537.1	Megachile rotundata	CYP6AS109	CYP3
XM_012281402.1_1	XM_012281402.1	XP_012136792.1	Megachile rotundata	CYP6AS110	CYP3
XM_012287676.1_1	XM_012287676.1	XP_012143066.1	Megachile rotundata	CYP6AS111	CYP3
XM_003704368.2_1	XM_003704368.2	XP_003704416.1	Megachile rotundata	CYP6AS112	CYP3
XM_012287677.1_1	XM_012287677.1	XP_012143067.1	Megachile rotundata	CYP6AS113	CYP3
XM_012287683.1_1	XM_012287683.1	XP_012143073.1	Megachile rotundata	CYP6AS114	CYP3
XM_012287682.1_1	XM_012287682.1	XP_012143072.1	Megachile rotundata	CYP6AS115	CYP3
XM_003704364.2_1	XM_003704364.2	XP_003704412.1	Megachile rotundata	CYP6AS116	CYP3
XM_012287672.1_1	XM_012287672.1	XP_012143062.1	Megachile rotundata	CYP6AS117	CYP3
XM_003704230.2_1	XM_003704230.2	XP_003704278.1	Megachile rotundata	CYP6AS118	CYP3
XM_012284982.1_1	XM_012284982.1	XP_012140372.1	Megachile rotundata	CYP6AS119	CYP3
XM_003704366.2_1	XM_003704366.2	XP_003704414.1	Megachile rotundata	CYP6AS120	CYP3
XM_003703152.2_1	XM_003703152.2	XP_003703200.1	Megachile rotundata	CYP6BC1	CYP3
XM_003699865.2_1	XM_003699865.2	XP_003699913.1	Megachile rotundata	CYP6BD1	CYP3
XM_012298525.1_1	XM_012298525.1	XP_012153915.1	Megachile rotundata	CYP6BE1	CYP3
XM_012298526.1_1	XM_012298526.1	XP_012153916.1	Megachile rotundata	CYP6BE1P	CYP3
XM_003703363.2_1	XM_003703363.2	XP_003703411.1	Megachile rotundata	CYP9DN1	CYP3
XM_012290381.1_1	XM_012290381.1	XP_012145771.1	Megachile rotundata	CYP9P2	CYP3
XM_012290384.1_1	XM_012290384.1	XP_012145774.1	Megachile rotundata	CYP9P22	CYP3
XM_012290383.1_1	XM_012290383.1	XP_012145773.1	Megachile rotundata	CYP9P23	CYP3
XM_003705443.2_1	XM_003705443.2	XP_003705491.1	Megachile rotundata	CYP9R1	CYP3
XM_003705441.2_1	XM_003705441.2	XP_003705489.1	Megachile rotundata	CYP9R58	CYP3
XM_012290387.1_1	XM_012290387.1	XP_012145777.1	Megachile rotundata	CYP9R59	CYP3
XM_003705440.2_1	XM_003705440.2	XP_003705488.1	Megachile rotundata	CYP9DM1	CYP3
XM_003705442.2_1	XM_003705442.2	XP_003705490.2	Megachile rotundata	CYP9DM2	CYP3
XM_003702245.2_1	XM_003702245.2	XP_003702293.1	Megachile rotundata	CYP336A33	CYP3
XM_003702171.2_1	XM_003702171.2	XP_003702219.1	Megachile rotundata	CYP336A34	CYP3
XM_012282856.1_1	XM_012282856.1	XP_012138246.1	Megachile rotundata	CYP336M1	CYP3
XM_012290075.1_1	XM_012290075.1	XP_012145465.1	Megachile rotundata	CYP4G11	CYP4
XM_003700707.2_1	XM_003700707.2	XP_003700755.1	Megachile rotundata	CYP4G202	CYP4
XM_012282464.1_1	XM_012282464.1	XP_012137854.1	Megachile rotundata	CYP4AA1	CYP4
XM_003699504.2_1	XM_003699504.2	XP_003699552.2	Megachile rotundata	CYP4AV1	CYP4
XM_003703318.2_1	XM_003703318.2	XP_003703366.2	Megachile rotundata	CYP301A1	Mito
XM_003703317.2_1	XM_003703317.2	XP_003703365.1	Megachile rotundata	CYP301B1	Mito
XM_012280110.1_1	XM_012280110.1	XP_012135500.1	Megachile rotundata	CYP302A1	Mito
XM_012294623.1_1	XM_012294623.1	XP_012150013.1	Megachile rotundata	CYP314A1	Mito
XM_003704005.2_1	XM_003704005.2	XP_003704053.1	Megachile rotundata	CYP315A1	Mito
XM_003700035.2_1	XM_003700035.2	XP_003700083.1	Megachile rotundata	CYP334A1	Mito
GB40284_1	GB40284	A0A087ZNI0_APIME	Apis mellifera	CYP6AS10	CYP3
GB40286_1	GB40286	A0A087ZNI2_APIME	Apis mellifera	CYP6AS16	CYP3
GB40287_1	GB40287	A0A087ZNI3_APIME	Apis mellifera	CYP6AS13	CYP3
GB40288_1	GB40288	A0A087ZNI4_APIME	Apis mellifera	CYP6AS1	CYP3
GB42898_1	GB42898	A0A087ZVL6_APIME	Apis mellifera	CYP334A1	Mito
GB43693_1	GB43693	A0A087ZXS6_APIME	Apis mellifera	CYP343A1	CYP2
GB43710_1	GB43710	A0A087ZXU2_APIME	Apis mellifera	CYP9P1	CYP3
GB43711_1	GB43711	A0A087ZXU3_APIME	Apis mellifera	CYP9P2	CYP3
GB43713_1	GB43713	A0A087ZXU5_APIME	Apis mellifera	CYP9Q1	CYP3
GB43715_1	GB43715	A0A087ZXU7_APIME	Apis mellifera	CYP9S1	CYP3
GB43716_1	GB43716	A0A087ZXU8_APIME	Apis mellifera	CYP9R1	CYP3
GB43727_1	GB43727	A0A087ZXV8_APIME	Apis mellifera	CYP9Q2	CYP3
GB43728_1	GB43728	A0A087ZXV9_APIME	Apis mellifera	CYP9Q3	CYP3
GB44513_1	GB44513	A0A087ZZZ6_APIME	Apis mellifera	CYP4AV1	CYP4
GB45651_1	GB45651	A0A088A312_APIME	Apis mellifera	CYP314A1	Mito
GB45746_1	GB45746	A0A088A3A5_APIME	Apis mellifera	CYP6AS15	CYP3
GB46015_1	GB46015	A0A088A413_APIME	Apis mellifera	CYP301A1	Mito
GB46062_1	GB46062	A0A088A457_APIME	Apis mellifera	CYP301B1	Mito
GB46814_1	GB46814	A0A088A673_APIME	Apis mellifera	CYP6BE1	CYP3
GB47270_1	GB47270	A0A088A7F3_APIME	Apis mellifera	CYP4AB3	CYP4
GB47279_1	GB47279	A0A088A7G1_APIME	Apis mellifera	CYP6BD1	CYP3
GB47752_1	GB47752	A0A088A8Q7_APIME	Apis mellifera	CYP303A1	CYP2
GB47885_1	GB47885	A0A088A938_APIME	Apis mellifera	CYP369A1	CYP2
GB47901_1	GB47901	A0A088A954_APIME	Apis mellifera	CYP302A1	Mito
GB48175_1	GB48175	A0A088A9W1_APIME	Apis mellifera	CYP15A1	CYP2
GB48993_1	GB48993	A0A088AC40_APIME	Apis mellifera	CYP6BC1	CYP3
GB49875_1	GB49875	A0A088AEI9_APIME	Apis mellifera	CYP6AS14	CYP3
GB49876_1	GB49876	A0A088AEJ0_APIME	Apis mellifera	CYP6AS11	CYP3
GB49878_1	GB49878	A0A088AEJ2_APIME	Apis mellifera	CYP6AS8	CYP3
GB49885_1	GB49885	A0A088AEJ9_APIME	Apis mellifera	CYP6AS4	CYP3
GB49886_1	GB49886	A0A088AEK0_APIME	Apis mellifera	CYP6AS2	CYP3
GB49887_1	GB49887	A0A088AEK1_APIME	Apis mellifera	CYP6AS3	CYP3
GB49888_1	GB49888	A0A088AEK2_APIME	Apis mellifera	CYP6AS12	CYP3
GB49890_1	GB49890	A0A088AEK4_APIME	Apis mellifera	CYP6AS5P	CYP3
GB49891_1	GB49891	A0A088AEK5_APIME	Apis mellifera	CYP6AS18	CYP3
GB49892_1	GB49892	A0A088AEK6_APIME	Apis mellifera	CYP6AS17	CYP3
GB49894_1	GB49894	A0A088AEK7_APIME	Apis mellifera	CYP6AS7	CYP3
GB51356_1	GB51356	A0A088AIK9_APIME	Apis mellifera	CYP4G11	CYP4
GB51383_1	GB51383	A0A088AIN5_APIME	Apis mellifera	CYP6AS19	CYP3
GB52023_1	GB52023	A0A088AKD5_APIME	Apis mellifera	CYP6AQ1	CYP3
GB53709_1	GB53709	A0A088APZ6_APIME	Apis mellifera	CYP315A1	Mito
GB54182_1	GB54182	A0A088AR99_APIME	Apis mellifera	CYP307B1	CYP2
GB54743_1	GB54743	A0A088ASS9_APIME	Apis mellifera	CYP306A1	CYP2
GB54765_1	GB54765	A0A088ASU9_APIME	Apis mellifera	CYP18A1	CYP2
GB55669_1	GB55669	A0A088AVB4_APIME	Apis mellifera	CYP336A1	CYP3
GB48105_1	GB48105	A0A088A9P7_APIME	Apis mellifera	CYP305d1	CYP2
Q309A5_1	Q309A5	Q309A5_APIME	Apis mellifera	CYP6AS5	CYP3
MH500604_1	MH500604	QBC73079	Osmia bicornis	CYP9BU1	CYP3
MH500605_1	MH500605	QBC73080	Osmia bicornis	CYP9BU2	CYP3
MH500606_1	MH500606	QBC73081	Osmia bicornis	CYP9R38	CYP3
MH500607_1	MH500607	QBC73082	Osmia bicornis	CYP9R39	CYP3
MH500608_1	MH500608	QBC73083	Osmia bicornis	CYP9R1	CYP3
MH500609_1	MH500609	QBC73084	Osmia bicornis	CYP315A1	Mito
MH500610_1	MH500610	QBC73085	Osmia bicornis	CYP6AS133	CYP3
MH500611_1	MH500611	QBC73086	Osmia bicornis	CYP6AS135	CYP3
MH500612_1	MH500612	QBC73087	Osmia bicornis	CYP4AV1	CYP4
MH500613_1	MH500613	QBC73088	Osmia bicornis	CYP4G202	CYP4
MH500614_1	MH500614	QBC73089	Osmia bicornis	CYP6AS126	CYP3
MH500615_1	MH500615	QBC73090	Osmia bicornis	CYP6AS151	CYP3
MH500616_1	MH500616	QBC73091	Osmia bicornis	CYP6BE1	CYP3
MH500617_1	MH500617	QBC73092	Osmia bicornis	CYP336A36	CYP3
MH500618_1	MH500618	QBC73093	Osmia bicornis	CYP4G11	CYP4
MH500619_1	MH500619	QBC73094	Osmia bicornis	CYP336A35	CYP3
MH500620_1	MH500620	QBC73095	Osmia bicornis	CYP307B1	CYP2
MH500621_1	MH500621	QBC73096	Osmia bicornis	CYP18A1	CYP2
MH500622_1	MH500622	QBC73097	Osmia bicornis	CYP6AS125	CYP3
MH500623_1	MH500623	QBC73098	Osmia bicornis	CYP9DN1	CYP3
MH500624_1	MH500624	QBC73099	Osmia bicornis	CYP301B1	Mito
MH500625_1	MH500625	QBC73100	Osmia bicornis	CYP6AQ55	CYP3
MH500626_1	MH500626	QBC73101	Osmia bicornis	CYP336L1	CYP3
MH500627_1	MH500627	QBC73102	Osmia bicornis	CYP6AS121	CYP3
MH500628_1	MH500628	QBC73103	Osmia bicornis	CYP9P2	CYP3
MH500629_1	MH500629	QBC73104	Osmia bicornis	CYP9P24	CYP3
MH500630_1	MH500630	QBC73105	Osmia bicornis	CYP9P22	CYP3
MH500631_1	MH500631	QBC73106	Osmia bicornis	CYP305D1	CYP2
MH500632_1	MH500632	QBC73107	Osmia bicornis	CYP4AB3	CYP4
MH500633_1	MH500633	QBC73108	Osmia bicornis	CYP302A1	Mito
MH500634_1	MH500634	QBC73109	Osmia bicornis	CYP343A1	CYP2
MH500635_1	MH500635	QBC73110	Osmia bicornis	CYP6BC1	CYP3
MH500636_1	MH500636	QBC73111	Osmia bicornis	CYP369A1	CYP2
MH500637_1	MH500637	QBC73112	Osmia bicornis	CYP6AS127	CYP3
MH500638_1	MH500638	QBC73113	Osmia bicornis	CYP15A1	CYP2
MH500639_1	MH500639	QBC73114	Osmia bicornis	CYP6AS122	CYP3
MH500640_1	MH500640	QBC73115	Osmia bicornis	CYP6AS128	CYP3
MH500641_1	MH500641	QBC73116	Osmia bicornis	CYP6AS130	CYP3
MH500642_1	MH500642	QBC73117	Osmia bicornis	CYP6AS129	CYP3
MH500643_1	MH500643	QBC73118	Osmia bicornis	CYP6AS136	CYP3
MH500644_1	MH500644	QBC73119	Osmia bicornis	CYP6AS123	CYP3
MH500645_1	MH500645	QBC73120	Osmia bicornis	CYP301A1	Mito
MH500646_1	MH500646	QBC73121	Osmia bicornis	CYP6AS124	CYP3
MH500647_1	MH500647	QBC73122	Osmia bicornis	CYP334A1	Mito
MH500648_1	MH500648	QBC73123	Osmia bicornis	CYP4AA1	Cyp4
MH500649_1	MH500649	QBC73124	Osmia bicornis	CYP303A1	CYP2
MH500650_1	MH500650	QBC73125	Osmia bicornis	CYP306A1	CYP2
MH500651_1	MH500651	QBC73126	Osmia bicornis	CYP6BD1	CYP3
MH500652_1	MH500652	QBC73127	Osmia bicornis	CYP314A1	Mito
MH500653_1	MH500653	QBC73128	Osmia bicornis	CYP6AS132	CYP3
MH500654_1	MH500654	QBC73129	Osmia bicornis	CYP6AS134	CYP3
MH500655_1	MH500655	QBC73130	Osmia bicornis	CYP6AS131	CYP3
Edil_05067_1	Edil_05067	Edil_05067	Euglossa dilemma	CYP15A1	CYP2
Edil_06466_1	Edil_06466	Edil_06466	Euglossa dilemma	CYP369A1	CYP2
Edil_07299_1	Edil_07299	Edil_07299	Euglossa dilemma	CYP301B1	Mito
Edil_07151_1	Edil_07151	Edil_07151	Euglossa dilemma	CYP334A1	Mito
Edil_08949_1	Edil_08949	Edil_08949	Euglossa dilemma	CYP9R92	CYP3
Edil_08948_1	Edil_08948	Edil_08948	Euglossa dilemma	CYP9R91	CYP3
Edil_08947_a_1	Edil_08947_a	Edil_08947_a	Euglossa dilemma	CYP9S1	CYP3
Edil_08947_1	Edil_08947	Edil_08947	Euglossa dilemma	CYP9R1	CYP3
Edil_08972_1	Edil_08972	Edil_08972	Euglossa dilemma	CYP9Q12	CYP3
Edil_08971_1	Edil_08971	Edil_08971	Euglossa dilemma	CYP9Q12	CYP3
Edil_09078_1	Edil_09078	Edil_09078	Euglossa dilemma	CYP307B1	CYP2
Edil_05467_1	Edil_05467	Edil_05467	Euglossa dilemma	CYP336A46	CYP3
Edil_09195_1	Edil_09195	Edil_09195	Euglossa dilemma	CYP4G269	CYP4
Edil_07445_a_1	Edil_07445_a	Edil_07445_a	Euglossa dilemma	CYP6AS175	CYP3
Edil_07445_b_1	Edil_07445_b	Edil_07445_b	Euglossa dilemma	CYP6AS176	CYP3
Edil_07986_1	Edil_07986	Edil_07986	Euglossa dilemma	CYP4AA1	CYP4
Edil_10985_1	Edil_10985	Edil_10985	Euglossa dilemma	CYP9P36	CYP3
Edil_08594_1	Edil_08594	Edil_08594	Euglossa dilemma	CYP9P35	CYP3
Edil_11059_a_1	Edil_11059_a	Edil_11059_a	Euglossa dilemma	CYP9DN1	CYP3
Edil_12726_1	Edil_12726	Edil_12726	Euglossa dilemma	CYP4G270	CYP4
Edil_01846_1	Edil_01846	Edil_01846	Euglossa dilemma	CYP4AV1	CYP4
Edil_12915_1	Edil_12915	Edil_12915	Euglossa dilemma	CYP6AQ68	CYP3
Edil_13187_1	Edil_13187	Edil_13187	Euglossa dilemma	CYP4AB80	CYP4
Edil_00633_1	Edil_00633	Edil_00633	Euglossa dilemma	CYP6BD1	CYP3
Edil_00840_1	Edil_00840	Edil_00840	Euglossa dilemma	CYP315A1	Mito
Edil_04260_a_1	Edil_04260_a	Edil_04260_a	Euglossa dilemma	CYP343A1	CYP2
Edil_13684_1	Edil_13684	Edil_13684	Euglossa dilemma	CYP6AS177	CYP3
Edil_13684_b_1	Edil_13684_b	Edil_13684_b	Euglossa dilemma	CYP6AS178	CYP3
Edil_13684_c_1	Edil_13684_c	Edil_13684_c	Euglossa dilemma	CYP6AS179	CYP3
Edil_05089_1	Edil_05089	Edil_05089	Euglossa dilemma	CYP6AS174	CYP3
Edil_05724_1	Edil_05724	Edil_05724	Euglossa dilemma	CYP306A1	CYP2
Edil_06933_1	Edil_06933	Edil_06933	Euglossa dilemma	CYP6BC1	CYP3
Edil_06932_b_1	Edil_06932_b	Edil_06932_b	Euglossa dilemma	CYP6BE1	CYP3
Edil_14167_maybe_1	Edil_14167_maybe	Edil_14167_maybe	Euglossa dilemma	CYP6AS180	CYP3
Edil_14586_b_1	Edil_14586_b	Edil_14586_b	Euglossa dilemma	CYP6AS181	CYP3
Edil_07281_1	Edil_07281	Edil_07281	Euglossa dilemma	CYP301A1	Mito
Edil_05748_1	Edil_05748	Edil_05748	Euglossa dilemma	CYP18A1	CYP2
Edil_02566_1	Edil_02566	Edil_02566	Euglossa dilemma	CYP314A1	Mito
